# Benchmarking full-length ITS metabarcoding across Illumina 2x500, PacBio, and Oxford Nanopore sequencing using mock and soil communities

**DOI:** 10.64898/2026.05.20.726443

**Authors:** Leho Tedersoo, Marko Prous, Meirong Chen, Sten Anslan, Irja Saar, Benjamin Dubois, Vladimir Mikryukov

**Affiliations:** Mycology and Microbiology Center, Institute of Technology, University of Tartu, J. Liivi 2, 51409 Tartu, Estonia; Museum of Natural History, University of Tartu, Vanemuise 46, 51003 Tartu, Estonia; Ecology and Genetics Research Unit, PO Box 3000, 90014 University of Oulu, Finland; Institute of Ecology and Earth Sciences, University of Tartu, J. Liivi 2, 51409 Tartu, Estonia; Department of Biological and Environmental Science, University of Jyväskylä, Survontie 9, 40500 Jyväskylä, Finland; Biological Engineering Unit, Life Sciences Department, Walloon Agricultural Research Centre, 5030 Gembloux, Belgium

**Keywords:** fungi, high-throughput sequencing, Illumina MiSeq, PacBio Revio, sequencing bias, index switching

## Abstract

Metabarcoding is a powerful tool for biodiversity comparisons, where standard-size DNA barcodes (>500 bases) offer better taxonomic resolution than shorter ones. Still, the choice of sequencing platforms and bioinformatics pipelines may strongly affect inferred diversity due to various technical biases. We assessed the relative performance of Illumina MiSeq i100 (2x500 paired-end), PacBio Revio and Oxford Nanopore MinION sequencing and bioinformatics pipelines, using full-length ITS amplicon sequencing datasets from a 103-species mock community and 45 composite soil samples. Despite numerous low-quality reads, PacBio yielded the lowest overall error rate and highest number of taxa. Illumina revealed the highest proportion of chimeric and index-switched reads, along with a strong bias towards shorter amplicons. MinION data analysed using PRONAME and Minovar - a bioinformatics pipeline presented here - had the largest proportion of low-quality data, and rare taxa were lost during data filtering and read polishing steps. Although Minovar enabled amplicon sequence variant (ASV) level precision for common taxa, we recommend clustering ASVs into OTUs. For PacBio, standard filtering approaches outperformed the ASV approach because they retained rare taxa. For Illumina, a stringent ASV approach or removal of rare OTUs would limit artefacts. Across all platforms, excess PCR cycles promoted chimeric and low-quality reads and lost quantitativity in biodiversity assessments. With moderate differences in effect sizes, all analytical approaches supported the conclusion that sampling design determines how we see soil biodiversity responses to land use. For biodiversity surveys based on the full-length ITS metabarcoding, we recommend using PacBio sequencing with standard, non-ASV pipelines.
