## Supplementary material for "Benchmarking full-length ITS metabarcoding across Illumina 2x500, PacBio, and Oxford Nanopore sequencing using mock and soil communities": Table S2.xlsx

### Sheet: Sheet1
Table S2. Details of soil samples used in the analysis.
Sample_ID	Plot	Design	Land-use type		Collection date	Country	Locality	Latitude	Longitude	Altitude	Dominant vegetation
G5762Y	G5762	GSMc	grassland	soil	2022-07-19	Estonia	Nogiaru	58.3384	26.5255	59	Poaceae
G5762L	G5762	LUCAS	grassland	soil	2022-07-19	Estonia	Nogiaru	58.3384	26.5255	59	Poaceae
G5762S	G5762	SoilBON	grassland	soil	2022-07-19	Estonia	Nogiaru	58.3384	26.5255	59	Poaceae
G5763Y	G5763	GSMc	grassland	soil	2022-07-19	Estonia	Haage	58.3556	26.6128	47	Poaceae
G5763L	G5763	LUCAS	grassland	soil	2022-07-19	Estonia	Haage	58.3556	26.6128	47	Poaceae
G5763S	G5763	SoilBON	grassland	soil	2022-07-19	Estonia	Haage	58.3556	26.6128	47	Poaceae
G5765Y	G5765	GSMc	grassland	soil	2022-07-22	Estonia	Rebaste	58.4143	25.9313	39	Poaceae
G5765L	G5765	LUCAS	grassland	soil	2022-07-22	Estonia	Rebaste	58.4143	25.9313	39	Poaceae
G5765S	G5765	SoilBON	grassland	soil	2022-07-22	Estonia	Rebaste	58.4143	25.9313	39	Poaceae
G5766y	G5766	GSMc	grassland	soil	2022-07-22	Estonia	Roomu	58.3891	26.7723	58	Poaceae
G5766Lz	G5766	LUCAS	grassland	soil	2022-07-22	Estonia	Roomu	58.3891	26.7723	58	Poaceae
G5766Sz	G5766	SoilBON	grassland	soil	2022-07-22	Estonia	Roomu	58.3891	26.7723	58	Poaceae
G5767Y	G5767	GSMc	forest	soil	2022-07-22	Estonia	Tusti	58.4012	25.7469	72	Populus tremula, Picea abies, Fraxinus excelsior, Betula pendula
G5767L	G5767	LUCAS	forest	soil	2022-07-22	Estonia	Tusti	58.4012	25.7469	72	Populus tremula, Picea abies, Fraxinus excelsior, Betula pendula
G5767S	G5767	SoilBON	forest	soil	2022-07-22	Estonia	Tusti	58.4012	25.7469	72	Populus tremula, Picea abies, Fraxinus excelsior, Betula pendula
G5768	G5768	GSMc	forest	soil	2022-07-22	Estonia	Tusti	58.4143	25.7764	69	Picea abies, Betula pendula, Populus tremula
G5768L	G5768	LUCAS	forest	soil	2022-07-22	Estonia	Tusti	58.4143	25.7764	69	Picea abies, Betula pendula, Populus tremula
G5768S	G5768	SoilBON	forest	soil	2022-07-22	Estonia	Tusti	58.4143	25.7764	69	Picea abies, Betula pendula, Populus tremula
G5769y	G5769	GSMc	grassland	soil	2022-07-22	Estonia	Roomu	58.3877	26.777	58	Poaceae
G5769Lz	G5769	LUCAS	grassland	soil	2022-07-22	Estonia	Roomu	58.3877	26.777	58	Poaceae
G5769Sz	G5769	SoilBON	grassland	soil	2022-07-22	Estonia	Roomu	58.3877	26.777	58	Poaceae
G5870	G5870	GSMc	cropland	soil	2022-08-25	Estonia	Orinomme	58.5763	23.0136	8	Triticum aestivum
G5870L	G5870	LUCAS	cropland	soil	2022-08-25	Estonia	Orinomme	58.5763	23.0136	8	Triticum aestivum
G5870S	G5870	SoilBON	cropland	soil	2022-08-25	Estonia	Orinomme	58.5763	23.0136	8	Triticum aestivum
G5880	G5880	GSMc	cropland	soil	2022-08-26	Estonia	Koera	58.6899	23.5576	12	Brassica napus
G5880L	G5880	LUCAS	cropland	soil	2022-08-26	Estonia	Koera	58.6899	23.5576	12	Brassica napus
G5880S	G5880	SoilBON	cropland	soil	2022-08-26	Estonia	Koera	58.6899	23.5576	12	Brassica napus
G5897	G5897	GSMc	cropland	soil	2022-08-29	Estonia	Kaseküla	58.6256	23.5926	8	Triticum aestivum
G5897L	G5897	LUCAS	cropland	soil	2022-08-29	Estonia	Kaseküla	58.6256	23.5926	8	Triticum aestivum
G5897S	G5897	SoilBON	cropland	soil	2022-08-29	Estonia	Kaseküla	58.6256	23.5926	8	Triticum aestivum
G5904	G5904	GSMc	cropland	soil	2022-09-04	Estonia	Loodi	58.2736	25.5812	82	Avena sativa
G5904L	G5904	LUCAS	cropland	soil	2022-09-04	Estonia	Loodi	58.2736	25.5812	82	Avena sativa
G5904S	G5904	SoilBON	cropland	soil	2022-09-04	Estonia	Loodi	58.2736	25.5812	82	Avena sativa
G5909	G5909	GSMc	cropland	soil	2022-09-04	Estonia	Riidaja	58.1035	25.8803	91	Phaseolus vulgaris
G5909L	G5909	LUCAS	cropland	soil	2022-09-04	Estonia	Riidaja	58.1035	25.8803	91	Phaseolus vulgaris
G5909S	G5909	SoilBON	cropland	soil	2022-09-04	Estonia	Riidaja	58.1035	25.8803	91	Phaseolus vulgaris
LZ1Amix	LZ00a	GSMc	forest	soil	2023-07-15	Estonia	Kambja	58.2377	26.6845	88	Betula pendula, Picea abies, Corylus avellana
LZ6mix	LZ00a	LUCAS	forest	soil	2023-07-15	Estonia	Kambja	58.2377	26.6845	88	Betula pendula, Picea abies, Corylus avellana
LZ3mix	LZ00a	SoilBON	forest	soil	2023-07-15	Estonia	Kambja	58.2377	26.6845	88	Betula pendula, Picea abies, Corylus avellana
LV1Amix	LV00a	GSMc	forest	soil	2023-07-20	Estonia	Vasula	58.4706	26.7261	44	Quercus robur, Prunus padus, Acer platanoides, Fraxinus excelsior
LV6mix	LV00a	LUCAS	forest	soil	2023-07-20	Estonia	Vasula	58.4706	26.7261	44	Quercus robur, Prunus padus, Acer platanoides, Fraxinus excelsior
LV3mix	LV00a	SoilBON	forest	soil	2023-07-20	Estonia	Vasula	58.4706	26.7261	44	Quercus robur, Prunus padus, Acer platanoides, Fraxinus excelsior
LW1Amix	LW00a	GSMc	forest	soil	2023-07-10	Estonia	Järvselja	58.281	27.323	40	Tilia cordata, Picea abies, Acer platanoides, Alnus glutinosa, Fraxinus excelsior
LW6mix	LW00a	LUCAS	forest	soil	2023-07-10	Estonia	Järvselja	58.281	27.323	40	Tilia cordata, Picea abies, Acer platanoides, Alnus glutinosa, Fraxinus excelsior
LW3mix	LW00a	SoilBON	forest	soil	2023-07-10	Estonia	Järvselja	58.281	27.323	40	Tilia cordata, Picea abies, Acer platanoides, Alnus glutinosa, Fraxinus excelsior
