## Supplementary material for "Benchmarking full-length ITS metabarcoding across Illumina 2x500, PacBio, and Oxford Nanopore sequencing using mock and soil communities": Table S3.xlsx

### Sheet: Sheet1
Table S3. Rank distribution of 50 most abundant taxa derived from soil samples across sequencing platforms and bioinformatics treatments. These OTUs/ASVs were determined based on the highest abundance rank in any of the datasets. Taxa are ordered by the PacBio standard-filtering approach. Cells with multiple numbers indicate that the taxon was split into several OTUs/ASVs within the top 50 subset…
OTU/ASV identification	PacBio standard-filtered	PacBio minimum-filtered	PacBio ASV	PacBio hybrid	Illumina standard-filtered	Illumina minimum-filtered	Illumina ASV	Illumina hybrid	ONT-PRONAME ASV	ONT-PRONAME hybrid	ONT-Minovar ASV	ONT-Minovar hybrid
Aegopodium podagraria	1	1,22	1,17	1	1	1	1,24	1	1,9	1	1,3,30	1
Brassica rapa	2	2,15	2,24	2	3	3	2,23	3	4	3	2,17	2
Trifolium rubens	3	3	3	3	6	5	5	5	2	2	5,19	3
Taraxacum officinale	4	4	30,43	4	10	10	>50	10	39,44	7	36,44	7
Anthriscus sylvestris	5	5	4	5	9	8	8	9	6	6	6	6
Fusarium avenaceum	6	7	22*	6*	2*	2*	7,9,11,13	2*	16*	4*	12,22,24	4*
Viola tricolor	7	8	6	7	>50	>50	>50	>50	8	12	7	9
Medicago lupulina	8	9	8	8	23	14	15	15	3	5	8	12
Cladosporium rectoides	9	6	7*	9*	5	4	3*	6*	5	8*	4	5*
Poa nemoralis	10	12	13	12	>50	38	>50	45	26	16	18	8
Brassica napus	11	10	9	11	8	9	12	8	11	11	9	10
Gibellulopsis nigrescens	12	11	45	13	4	6	19,25	4*	17	19	14,41	23
Alopecurus pratensis	13	14	37	14	43	>50	>50	32	>50	25	21	11
Russula foetens	14	24	12	16	18	23	20*	17	>50	13	13	13
Solicoccozyma terricola	15	13	10	17	22	19	21	22*	10	14	16	18
Achillea millefolium	16	16	>50	10	>50	>50	>50	27*	>50	33	>50	15
Alternaria viburni	17	17	>50	18*	17	22	>50	18*	31	10*	34	14*
Podila minutissima	18	18	>50	>50	32	28	>50	>50	20	>50	23	>50
Nadsonia commutata	19	19	11	20	47	44	41	>50	7	9	15	22
Tilia cordata	20	27	>50	22	>50	>50	>50	>50	>50	43	>50	39
Mortierella alpina	21	26	49	21*	>50	>50	>50	>50	37	20	48	28*
Trifolium repens	22	25	15	23	35	47	39	39	14	17	27	26
Fridericia sp.	23	20	31	24	>50	>50	>50	>50	>50	>50	>50	>50
Acer sp.	24	23	28	25	48	48	>50	>50	>50	46	>50	36
Plectosphaerella cucumerina	26	30	20*	27*	7	7	6,17	7*	15	18*	11	16*
Oxalis acetosella	27	32	18	29	39	35	33	43	28	26	25	31
Solicoccozyma terrea	28	28	25	31*	33	31	35	38	34	32	39	46*
Lathyrus pratensis	29	29	19	30	>50	>50	46	>50	25	29	31	40
Thinopyrum intermedium	30	>50	>50	28	>50	>50	>50	>50	>50	45	38	33
Linnemannia sp.	31	45	36	15	>50	>50	>50	>50	36	39	47	>50
Cheilymenia sp.	32	31	21	32	31	34	27	34	19	24	33	44
Metarhizium carneum	33	33	27	34	46	45	40	49	>50	>50	26	27
Anemone nemorosa	34	43	>50	33	28	>50	>50	28	>50	50	>50	25
Podila verticillata	36	36	42	36	36	32	49	41	>50	21	35	32
Orthamphisiella .	42	46	>50	49	14	15	29	16	47	38	43	38
Preussia sp.	44	38	>50	43	13	13	16	13	24	30	20	24
Penicillium fellutanum	45*	48*	34	44	>50	>50	>50	>50	>50	>50	28	29
Orthamphisiella sp.	50	>50	>50	>50	16	16	>50	>50	>50	42	50	43
Eugregarinorida sp.	>50	>50	>50	>50	21	17	18	36	33	37	>50	>50
Sumavosporidiales sp.	>50	>50	>50	>50	15	20	>50	25	>50	>50	>50	>50
Saitozyma pozolica	>50	>50	>50	>50	19	21*	22	19*	>50	>50	>50	>50
Vishniacozyma sp.	>50	>50	>50	>50	20,38	18,36	17	20,40	22	28	37	47
Amphinema byssoides	>50	>50	>50	>50	24	24	>50	23	>50	41	>50	42
Apodus deciduus	>50	>50	>50	>50	25	>50	>50	26	>50	>50	>50	50
Dactylonectria torresensis	>50	>50	>50	>50	29	29	37*	29	>50	>50	>50	>50
Sclerotinia pseudotuberosa	>50	>50	>50	>50	30	27	26	>50	30	>50	29	>50
Pyrenochaetopsis leptospora	>50	>50	>50	>50	37	30	28	36	43	49	>50	>50
Gibellulopsis piscis	>50	>50	23	>50	>50	>50	10	>50	>50	22	>50	31
Heterospora sp.	>50	>50	>50	>50	>50	>50	36	14	>50	>50	>50	>50
Mortierella zonata	>50	>50	16	19	>50	>50	30	24	>50	15	>50	20
