## Supplementary material for "Benchmarking full-length ITS metabarcoding across Illumina 2x500, PacBio, and Oxford Nanopore sequencing using mock and soil communities": Table S4.xlsx

### Sheet: Sheet1
Table S4. Mixed models assessing the effects of sequencing platforms, bioinformatics pipelines and PCR cycle numbers on recovering artefactual reads.
Dependent variable	Effect (':' denotes interaction)	Determination coefficient	Partial Eta-squared	F-value	P-value
Chimeric reads (log-ratio-transformed)	PCR cycles	0.111912	0.152356	124.454	1.08148e-26
Chimeric reads (log-ratio-transformed)	design	0.00311784	0.00498742	1.73362	0.177411
Chimeric reads (log-ratio-transformed)	platform	0.0450466	0.0670362	50.0946	3.57956e-12
Chimeric reads (log-ratio-transformed)	land-use	0.00551397	0.331828	3.06594	0.0829716
Chimeric reads (log-ratio-transformed)	bioinformatics pipeline	0.369636	0.373261	137.019	1.21125e-69
Chimeric reads (log-ratio-transformed)	sequencing depth (log-transformed)	0.00898965	0.0146844	9.99705	0.00163857
Chimeric reads (log-ratio-transformed)	PCR cycles:design	0.00985093	0.0155513	5.47742	0.00436293
Chimeric reads (log-ratio-transformed)	PCR cycles:platform	0.000578792	0.0009257	0.643653	0.422665
Chimeric reads (log-ratio-transformed)	design:land-use	0.00110844	0.00177663	0.308164	0.87258
Low-quality reads (log-ratio-transformed)	PCR cycles	0.00326587	0.0162558	11.4808	0.000742858
Low-quality reads (log-ratio-transformed)	design	0.000953468	0.00481046	1.67591	0.187895
Low-quality reads (log-ratio-transformed)	platform	0.00164932	0.00911176	5.79801	0.0163304
Low-quality reads (log-ratio-transformed)	land-use	0.00206423	0.363323	3.6283	0.0566622
Low-quality reads (log-ratio-transformed)	bioinformatics pipeline	0.792296	0.80135	928.412	9.09949e-242
Low-quality reads (log-ratio-transformed)	sequencing depth (log-transformed)	0.00299711	0.0207781	10.536	0.00124974
Low-quality reads (log-ratio-transformed)	PCR cycles:design	3.98063e-05	0.000201051	0.0699675	0.932431
Low-quality reads (log-ratio-transformed)	PCR cycles:platform	2.68797e-05	0.00013525	0.0944929	0.758633
Low-quality reads (log-ratio-transformed)	design:land-use	0.000596404	0.00301392	0.524149	0.718025
Index-switched reads (%)	PCR cycles	0.0162394	0.0305518	21.8168	3.6042e-06
Index-switched reads (%)	design	0.00349249	0.00673893	2.34599	0.096514
Index-switched reads (%)	platform	0.237842	0.314629	319.529	4.25244e-59
Index-switched reads (%)	land-use	0.0065499	0.421347	4.39973	0.0366819
Index-switched reads (%)	bioinformatics pipeline	0.264732	0.340145	118.552	6.36503e-62
Index-switched reads (%)	sequencing depth (log-transformed)	0.0308932	0.0586499	41.5034	2.25553e-10
Index-switched reads (%)	PCR cycles:design	0.0011907	0.00230168	0.799825	0.449822
Index-switched reads (%)	PCR cycles:platform	0.00989194	0.0187716	13.2893	0.000286852
Index-switched reads (%)	design:land-use	0.00395632	0.00761751	1.32878	0.257647
Index-switched OTUs (%)	PCR cycles	0.021222	0.0409386	29.6601	7.14968e-08
Index-switched OTUs (%)	design	0.0148102	0.0289843	10.3494	3.72454e-05
Index-switched OTUs (%)	platform	0.235639	0.34522	329.332	1.97701e-59
Index-switched OTUs (%)	land-use	0.0125054	0.580357	8.73888	0.00414018
Index-switched OTUs (%)	bioinformatics pipeline	0.272548	0.35557	126.972	1.69489e-65
Index-switched OTUs (%)	sequencing depth (log-transformed)	0.0196671	0.0536799	27.487	2.36611e-07
Index-switched OTUs (%)	PCR cycles:design	0.000643102	0.00128989	0.449404	0.638193
Index-switched OTUs (%)	PCR cycles:platform	0.0149393	0.0290161	20.8793	5.78292e-06
Index-switched OTUs (%)	design:land-use	0.0013392	0.00269175	0.46792	0.759314
