## Supplementary material for "Benchmarking full-length ITS metabarcoding across Illumina 2x500, PacBio, and Oxford Nanopore sequencing using mock and soil communities": Table S5.xlsx

### Sheet: Sheet1
Table S5. Mixed models assessing the effects of sequencing platforms, bioinformatics pipelines and PCR cycle numbers on recovering fungal and eukaryote biodiversity.
Dependent variable	Effect (':' denotes interaction)	Determination coefficient	Partial Eta-squared	F-value	P-value
Fungal OTU richness	PCR cycles	0.0076249	0.0376721	27.0504	2.61463e-07
Fungal OTU richness	design	0.0376723	0.162067	66.8239	2.94366e-27
Fungal OTU richness	platform	0.0558845	0.222948	198.258	9.04257e-40
Fungal OTU richness	land-use	0.00709159	0.677059	12.5792	0.00113434
Fungal OTU richness	bioinformatics pipeline	0.689396	0.779707	815.245	1.88311e-226
Fungal OTU richness	PCR cycles:design	0.00272415	0.0137931	4.83215	0.00824067
Fungal OTU richness	PCR cycles:platform	0.000889185	0.0045444	3.15451	0.0761572
Fungal OTU richness (log-log residuals)	design:land-use	0.00518165	0.0259136	4.59567	0.0011439
Fungal genus richness (log-log residuals)	PCR cycles	0.0262738	0.20457	177.713	3.03508e-36
Fungal genus richness (log-log residuals)	design	0.0612164	0.374694	207.03	3.54736e-71
Fungal genus richness (log-log residuals)	platform	0.00749084	0.0683152	50.6671	2.74836e-12
Fungal genus richness (log-log residuals)	land-use	0.00453751	0.718911	15.3456	0.000493245
Fungal genus richness (log-log residuals)	bioinformatics pipeline	0.786258	0.885009	1772.72	4.94065645841247e-324
Fungal genus richness (log-log residuals)	PCR cycles:design	0.000411208	0.00400898	1.39068	0.249602
Fungal genus richness (log-log residuals)	PCR cycles:platform	0.000350665	0.00342075	2.37185	0.123998
Fungal genus richness (log-log residuals)	design:land-use	0.00405313	0.0381602	6.85371	2.05973e-05
Fungal Shannon index	PCR cycles	0.0800812	0.112094	87.1424	1.35669e-19
Fungal Shannon index	design	0.255768	0.28737	139.16	1.67577e-51
Fungal Shannon index	platform	0.000775551	0.00121521	0.843936	0.358593
Fungal Shannon index	land-use	0.0152979	0.58036	8.32339	0.00537442
Fungal Shannon index	bioinformatics pipeline	0.296597	0.31868	107.583	3.79514e-57
Fungal Shannon index	sequencing depth (log-transformed)	0.00845288	0.013053	9.19822	0.00251265
Fungal Shannon index	PCR cycles:design	0.0106935	0.0165747	5.81819	0.00312068
Fungal Shannon index	PCR cycles:platform	0.0018395	0.00289037	2.0017	0.157573
Fungal Shannon index	design:land-use	0.0773521	0.108678	21.0432	2.18275e-16
Eukaryote OTU richness (log-log residuals)	PCR cycles	0.00458644	0.050435	36.7016	2.26136e-09
Eukaryote OTU richness (log-log residuals)	design	0.01744	0.168029	69.7791	2.49641e-28
Eukaryote OTU richness (log-log residuals)	platform	0.00491534	0.053857	39.3336	6.29662e-10
Eukaryote OTU richness (log-log residuals)	land-use	0.00148752	0.49798	5.95171	0.0160076
Eukaryote OTU richness (log-log residuals)	bioinformatics pipeline	0.875244	0.9102	2334.63	0
Eukaryote OTU richness (log-log residuals)	PCR cycles:design	0.00242794	0.027348	9.71442	6.90724e-05
Eukaryote OTU richness (log-log residuals)	PCR cycles:platform	8.50584e-05	0.00098406	0.680655	0.409646
Eukaryote OTU richness (log-log residuals)	design:land-use	0.00853775	0.0899763	17.0802	2.28582e-13
Eukaryote genus richness (log-log residuals)	PCR cycles	0.0357018	0.269075	254.377	5.41389e-49
Eukaryote genus richness (log-log residuals)	design	0.0426852	0.305621	152.067	1.8686e-55
Eukaryote genus richness (log-log residuals)	platform	0.00217917	0.0219761	15.5267	8.9618e-05
Eukaryote genus richness (log-log residuals)	land-use	0.00245656	0.593263	8.75156	0.00452773
Eukaryote genus richness (log-log residuals)	bioinformatics pipeline	0.818228	0.894033	1943.31	0
Eukaryote genus richness (log-log residuals)	PCR cycles:design	0.00176162	0.0178404	6.27583	0.00199021
Eukaryote genus richness (log-log residuals)	PCR cycles:platform	0.000539114	0.00552819	3.84122	0.0504087
Eukaryote genus richness (log-log residuals)	design:land-use	0.00619313	0.0600256	11.0316	1.11898e-08
Fungal EUKARYOME-identical OTUs (log-log residuals)	PCR cycles	0.00779616	0.150367	122.292	2.75052e-26
Fungal EUKARYOME-identical OTUs (log-log residuals)	design	0.0381793	0.464295	299.445	2.20684e-94
Fungal EUKARYOME-identical OTUs (log-log residuals)	platform	0.000406543	0.00914444	6.37712	0.0117826
Fungal EUKARYOME-identical OTUs (log-log residuals)	land-use	0.00276166	0.78308	21.66	0.000104182
Fungal EUKARYOME-identical OTUs (log-log residuals)	bioinformatics pipeline	0.673406	0.938601	3521.07	0
Fungal EUKARYOME-identical OTUs (log-log residuals)	PCR cycles:design	0.000499969	0.0112223	3.92131	0.0202575
Fungal EUKARYOME-identical OTUs (log-log residuals)	PCR cycles:platform	0.000464987	0.0104453	7.2939	0.00708842
Fungal EUKARYOME-identical OTUs (log-log residuals)	design:land-use	0.00452061	0.0930704	17.7279	7.28159e-14
