## Supplementary material for "Benchmarking full-length ITS metabarcoding across Illumina 2x500, PacBio, and Oxford Nanopore sequencing using mock and soil communities": Table S6.xlsx

### Sheet: Sheet1
Table S6. Relative performance of sequencing platforms, bioinformatics pipelines and PCR cycle numbers in recovering the effects of sampling design, land use and their interaction on fungal and eukaryote biodiversity variables.
Dependent variable	Platform	Bioinformatics pipeline	PCR treatment (cycle number)	Effect (':' denotes interation)	Coefficient of determination
Fungi OTU richness	PacBio	ASV	PCR30	design	0.134521
Fungi OTU richness	PacBio	ASV	PCR30	design:land-use	0.0756806
Fungi OTU richness	PacBio	ASV	PCR30	land-use	0.0308049
Fungi OTU richness	PacBio	ASV	PCR35	design	0.306657
Fungi OTU richness	PacBio	ASV	PCR35	design:land-use	0.0807585
Fungi OTU richness	PacBio	ASV	PCR35	land-use	0.142936
Fungi OTU richness	PacBio	hybrid	PCR30	design	0.0911739
Fungi OTU richness	PacBio	hybrid	PCR30	design:land-use	0.082519
Fungi OTU richness	PacBio	hybrid	PCR30	land-use	0.0289349
Fungi OTU richness	PacBio	hybrid	PCR35	design	0.247728
Fungi OTU richness	PacBio	hybrid	PCR35	design:land-use	0.0678409
Fungi OTU richness	PacBio	hybrid	PCR35	land-use	0.270653
Fungi OTU richness	PacBio	minimum-filtering	PCR30	design	0.169776
Fungi OTU richness	PacBio	minimum-filtering	PCR30	design:land-use	0.0781035
Fungi OTU richness	PacBio	minimum-filtering	PCR30	land-use	0.0891012
Fungi OTU richness	PacBio	minimum-filtering	PCR35	design	0.377208
Fungi OTU richness	PacBio	minimum-filtering	PCR35	design:land-use	0.0813714
Fungi OTU richness	PacBio	minimum-filtering	PCR35	land-use	0.144679
Fungi OTU richness	PacBio	standard-filtering	PCR30	design	0.170173
Fungi OTU richness	PacBio	standard-filtering	PCR30	design:land-use	0.0835301
Fungi OTU richness	PacBio	standard-filtering	PCR30	land-use	0.11988
Fungi OTU richness	PacBio	standard-filtering	PCR35	design	0.366171
Fungi OTU richness	PacBio	standard-filtering	PCR35	design:land-use	0.0628082
Fungi OTU richness	PacBio	standard-filtering	PCR35	land-use	0.206738
Fungi OTU richness	Illumina	ASV	PCR30	design	0.134053
Fungi OTU richness	Illumina	ASV	PCR30	design:land-use	0.112959
Fungi OTU richness	Illumina	ASV	PCR30	land-use	0.0409771
Fungi OTU richness	Illumina	ASV	PCR35	design	0.294345
Fungi OTU richness	Illumina	ASV	PCR35	design:land-use	0.0609258
Fungi OTU richness	Illumina	ASV	PCR35	land-use	0.23864
Fungi OTU richness	Illumina	hybrid	PCR30	design	0.204358
Fungi OTU richness	Illumina	hybrid	PCR30	design:land-use	0.0549855
Fungi OTU richness	Illumina	hybrid	PCR30	land-use	0.364199
Fungi OTU richness	Illumina	hybrid	PCR35	design	0.227265
Fungi OTU richness	Illumina	hybrid	PCR35	design:land-use	0.0236344
Fungi OTU richness	Illumina	hybrid	PCR35	land-use	0.511548
Fungi OTU richness	Illumina	minimum-filtering	PCR30	design	0.263692
Fungi OTU richness	Illumina	minimum-filtering	PCR30	design:land-use	0.0404681
Fungi OTU richness	Illumina	minimum-filtering	PCR30	land-use	0.24262
Fungi OTU richness	Illumina	minimum-filtering	PCR35	design	0.349364
Fungi OTU richness	Illumina	minimum-filtering	PCR35	design:land-use	0.0211993
Fungi OTU richness	Illumina	minimum-filtering	PCR35	land-use	0.377526
Fungi OTU richness	Illumina	standard-filtering	PCR30	design	0.131033
Fungi OTU richness	Illumina	standard-filtering	PCR30	design:land-use	0.113256
Fungi OTU richness	Illumina	standard-filtering	PCR30	land-use	0.0450703
Fungi OTU richness	Illumina	standard-filtering	PCR35	design	0.312358
Fungi OTU richness	Illumina	standard-filtering	PCR35	design:land-use	0.0815891
Fungi OTU richness	Illumina	standard-filtering	PCR35	land-use	0.299629
Fungi OTU richness	ONT-PRONAME	ASV	PCR30	design	0.0385458
Fungi OTU richness	ONT-PRONAME	ASV	PCR30	design:land-use	0.0668175
Fungi OTU richness	ONT-PRONAME	ASV	PCR30	land-use	0.0199
Fungi OTU richness	ONT-PRONAME	ASV	PCR35	design	0.119496
Fungi OTU richness	ONT-PRONAME	ASV	PCR35	design:land-use	0.143263
Fungi OTU richness	ONT-PRONAME	ASV	PCR35	land-use	0.136008
Fungi OTU richness	ONT-PRONAME	hybrid	PCR30	design	0.01931
Fungi OTU richness	ONT-PRONAME	hybrid	PCR30	design:land-use	0.0820494
Fungi OTU richness	ONT-PRONAME	hybrid	PCR30	land-use	0.00311871
Fungi OTU richness	ONT-PRONAME	hybrid	PCR35	design	0.196523
Fungi OTU richness	ONT-PRONAME	hybrid	PCR35	design:land-use	0.108911
Fungi OTU richness	ONT-PRONAME	hybrid	PCR35	land-use	0.302462
Fungi OTU richness	ONT-Minovar	ASV	PCR30	design	0.0516367
Fungi OTU richness	ONT-Minovar	ASV	PCR30	design:land-use	0.0994878
Fungi OTU richness	ONT-Minovar	ASV	PCR30	land-use	0.00158778
Fungi OTU richness	ONT-Minovar	ASV	PCR35	design	0.247252
Fungi OTU richness	ONT-Minovar	ASV	PCR35	design:land-use	0.128314
Fungi OTU richness	ONT-Minovar	ASV	PCR35	land-use	0.118496
Fungi OTU richness	ONT-Minovar	hybrid	PCR30	design	0.0670873
Fungi OTU richness	ONT-Minovar	hybrid	PCR30	design:land-use	0.0914221
Fungi OTU richness	ONT-Minovar	hybrid	PCR30	land-use	0.000233518
Fungi OTU richness	ONT-Minovar	hybrid	PCR35	design	0.257447
Fungi OTU richness	ONT-Minovar	hybrid	PCR35	design:land-use	0.156391
Fungi OTU richness	ONT-Minovar	hybrid	PCR35	land-use	0.144194
Fungi genus richness	PacBio	ASV	PCR30	design	0.15015
Fungi genus richness	PacBio	ASV	PCR30	design:land-use	0.0591095
Fungi genus richness	PacBio	ASV	PCR30	land-use	0.321708
Fungi genus richness	PacBio	ASV	PCR35	design	0.057832
Fungi genus richness	PacBio	ASV	PCR35	design:land-use	0.0368532
Fungi genus richness	PacBio	ASV	PCR35	land-use	0.523262
Fungi genus richness	PacBio	hybrid	PCR30	design	0.13907
Fungi genus richness	PacBio	hybrid	PCR30	design:land-use	0.0568335
Fungi genus richness	PacBio	hybrid	PCR30	land-use	0.327625
Fungi genus richness	PacBio	hybrid	PCR35	design	0.055417
Fungi genus richness	PacBio	hybrid	PCR35	design:land-use	0.0385808
Fungi genus richness	PacBio	hybrid	PCR35	land-use	0.507698
Fungi genus richness	PacBio	minimum-filtering	PCR30	design	0.232419
Fungi genus richness	PacBio	minimum-filtering	PCR30	design:land-use	0.0571953
Fungi genus richness	PacBio	minimum-filtering	PCR30	land-use	0.28753
Fungi genus richness	PacBio	minimum-filtering	PCR35	design	0.33419
Fungi genus richness	PacBio	minimum-filtering	PCR35	design:land-use	0.0294633
Fungi genus richness	PacBio	minimum-filtering	PCR35	land-use	0.344671
Fungi genus richness	PacBio	standard-filtering	PCR30	design	0.241146
Fungi genus richness	PacBio	standard-filtering	PCR30	design:land-use	0.0604737
Fungi genus richness	PacBio	standard-filtering	PCR30	land-use	0.289077
Fungi genus richness	PacBio	standard-filtering	PCR35	design	0.324422
Fungi genus richness	PacBio	standard-filtering	PCR35	design:land-use	0.0321484
Fungi genus richness	PacBio	standard-filtering	PCR35	land-use	0.362105
Fungi genus richness	Illumina	ASV	PCR30	design	0.237529
Fungi genus richness	Illumina	ASV	PCR30	design:land-use	0.0790394
Fungi genus richness	Illumina	ASV	PCR30	land-use	0.226891
Fungi genus richness	Illumina	ASV	PCR35	design	0.19752
Fungi genus richness	Illumina	ASV	PCR35	design:land-use	0.048082
Fungi genus richness	Illumina	ASV	PCR35	land-use	0.471604
Fungi genus richness	Illumina	hybrid	PCR30	design	0.224694
Fungi genus richness	Illumina	hybrid	PCR30	design:land-use	0.0863504
Fungi genus richness	Illumina	hybrid	PCR30	land-use	0.242694
Fungi genus richness	Illumina	hybrid	PCR35	design	0.215113
Fungi genus richness	Illumina	hybrid	PCR35	design:land-use	0.0541333
Fungi genus richness	Illumina	hybrid	PCR35	land-use	0.458763
Fungi genus richness	Illumina	minimum-filtering	PCR30	design	0.211862
Fungi genus richness	Illumina	minimum-filtering	PCR30	design:land-use	0.0829004
Fungi genus richness	Illumina	minimum-filtering	PCR30	land-use	0.134534
Fungi genus richness	Illumina	minimum-filtering	PCR35	design	0.366301
Fungi genus richness	Illumina	minimum-filtering	PCR35	design:land-use	0.0430333
Fungi genus richness	Illumina	minimum-filtering	PCR35	land-use	0.333048
Fungi genus richness	Illumina	standard-filtering	PCR30	design	0.222051
Fungi genus richness	Illumina	standard-filtering	PCR30	design:land-use	0.0821332
Fungi genus richness	Illumina	standard-filtering	PCR30	land-use	0.141069
Fungi genus richness	Illumina	standard-filtering	PCR35	design	0.376771
Fungi genus richness	Illumina	standard-filtering	PCR35	design:land-use	0.0408701
Fungi genus richness	Illumina	standard-filtering	PCR35	land-use	0.33193
Fungi genus richness	ONT-PRONAME	ASV	PCR30	design	0.024995
Fungi genus richness	ONT-PRONAME	ASV	PCR30	design:land-use	0.034667
Fungi genus richness	ONT-PRONAME	ASV	PCR30	land-use	0.384724
Fungi genus richness	ONT-PRONAME	ASV	PCR35	design	0.0742033
Fungi genus richness	ONT-PRONAME	ASV	PCR35	design:land-use	0.0611895
Fungi genus richness	ONT-PRONAME	ASV	PCR35	land-use	0.350824
Fungi genus richness	ONT-PRONAME	hybrid	PCR30	design	0.00911839
Fungi genus richness	ONT-PRONAME	hybrid	PCR30	design:land-use	0.0424407
Fungi genus richness	ONT-PRONAME	hybrid	PCR30	land-use	0.410618
Fungi genus richness	ONT-PRONAME	hybrid	PCR35	design	0.0785166
Fungi genus richness	ONT-PRONAME	hybrid	PCR35	design:land-use	0.0528214
Fungi genus richness	ONT-PRONAME	hybrid	PCR35	land-use	0.389713
Fungi genus richness	ONT-Minovar	ASV	PCR30	design	0.188819
Fungi genus richness	ONT-Minovar	ASV	PCR30	design:land-use	0.0351511
Fungi genus richness	ONT-Minovar	ASV	PCR30	land-use	0.22435
Fungi genus richness	ONT-Minovar	ASV	PCR35	design	0.0846758
Fungi genus richness	ONT-Minovar	ASV	PCR35	design:land-use	0.136417
Fungi genus richness	ONT-Minovar	ASV	PCR35	land-use	0.325738
Fungi genus richness	ONT-Minovar	hybrid	PCR30	design	0.156699
Fungi genus richness	ONT-Minovar	hybrid	PCR30	design:land-use	0.0325737
Fungi genus richness	ONT-Minovar	hybrid	PCR30	land-use	0.261377
Fungi genus richness	ONT-Minovar	hybrid	PCR35	design	0.0748154
Fungi genus richness	ONT-Minovar	hybrid	PCR35	design:land-use	0.117785
Fungi genus richness	ONT-Minovar	hybrid	PCR35	land-use	0.36887
Fungi Shannon index	PacBio	ASV	PCR30	design	0.188454
Fungi Shannon index	PacBio	ASV	PCR30	design:land-use	0.0293701
Fungi Shannon index	PacBio	ASV	PCR30	land-use	0.251771
Fungi Shannon index	PacBio	ASV	PCR30	sequencing depth	0.0923949
Fungi Shannon index	PacBio	ASV	PCR35	design	0.0879712
Fungi Shannon index	PacBio	ASV	PCR35	design:land-use	0.0481113
Fungi Shannon index	PacBio	ASV	PCR35	land-use	0.156384
Fungi Shannon index	PacBio	ASV	PCR35	sequencing depth	0.0108649
Fungi Shannon index	PacBio	hybrid	PCR30	design	0.181135
Fungi Shannon index	PacBio	hybrid	PCR30	design:land-use	0.0294384
Fungi Shannon index	PacBio	hybrid	PCR30	land-use	0.297037
Fungi Shannon index	PacBio	hybrid	PCR30	sequencing depth	0.0383217
Fungi Shannon index	PacBio	hybrid	PCR35	design	0.0901875
Fungi Shannon index	PacBio	hybrid	PCR35	design:land-use	0.050381
Fungi Shannon index	PacBio	hybrid	PCR35	land-use	0.157191
Fungi Shannon index	PacBio	hybrid	PCR35	sequencing depth	0.00700165
Fungi Shannon index	PacBio	minimum-filtering	PCR30	design	0.264902
Fungi Shannon index	PacBio	minimum-filtering	PCR30	design:land-use	0.0311186
Fungi Shannon index	PacBio	minimum-filtering	PCR30	land-use	0.293539
Fungi Shannon index	PacBio	minimum-filtering	PCR30	sequencing depth	0.00504615
Fungi Shannon index	PacBio	minimum-filtering	PCR35	design	0.0785588
Fungi Shannon index	PacBio	minimum-filtering	PCR35	design:land-use	0.0627175
Fungi Shannon index	PacBio	minimum-filtering	PCR35	land-use	0.296174
Fungi Shannon index	PacBio	minimum-filtering	PCR35	sequencing depth	0.00764596
Fungi Shannon index	PacBio	standard-filtering	PCR30	design	0.254494
Fungi Shannon index	PacBio	standard-filtering	PCR30	design:land-use	0.0326676
Fungi Shannon index	PacBio	standard-filtering	PCR30	land-use	0.314372
Fungi Shannon index	PacBio	standard-filtering	PCR30	sequencing depth	0.00332203
Fungi Shannon index	PacBio	standard-filtering	PCR35	design	0.0813719
Fungi Shannon index	PacBio	standard-filtering	PCR35	design:land-use	0.0811432
Fungi Shannon index	PacBio	standard-filtering	PCR35	land-use	0.29635
Fungi Shannon index	PacBio	standard-filtering	PCR35	sequencing depth	0.0090167
Fungi Shannon index	Illumina	ASV	PCR30	design	0.171755
Fungi Shannon index	Illumina	ASV	PCR30	design:land-use	0.017482
Fungi Shannon index	Illumina	ASV	PCR30	land-use	0.314271
Fungi Shannon index	Illumina	ASV	PCR30	sequencing depth	0.0212875
Fungi Shannon index	Illumina	ASV	PCR35	design	0.0484465
Fungi Shannon index	Illumina	ASV	PCR35	design:land-use	0.0724165
Fungi Shannon index	Illumina	ASV	PCR35	land-use	0.322953
Fungi Shannon index	Illumina	ASV	PCR35	sequencing depth	0.0510419
Fungi Shannon index	Illumina	hybrid	PCR30	design	0.167986
Fungi Shannon index	Illumina	hybrid	PCR30	design:land-use	0.0181107
Fungi Shannon index	Illumina	hybrid	PCR30	land-use	0.317862
Fungi Shannon index	Illumina	hybrid	PCR30	sequencing depth	0.00902157
Fungi Shannon index	Illumina	hybrid	PCR35	design	0.0614123
Fungi Shannon index	Illumina	hybrid	PCR35	design:land-use	0.062767
Fungi Shannon index	Illumina	hybrid	PCR35	land-use	0.304324
Fungi Shannon index	Illumina	hybrid	PCR35	sequencing depth	0.0667155
Fungi Shannon index	Illumina	minimum-filtering	PCR30	design	0.186847
Fungi Shannon index	Illumina	minimum-filtering	PCR30	design:land-use	0.0177368
Fungi Shannon index	Illumina	minimum-filtering	PCR30	land-use	0.305996
Fungi Shannon index	Illumina	minimum-filtering	PCR30	sequencing depth	0.00192698
Fungi Shannon index	Illumina	minimum-filtering	PCR35	design	0.0545192
Fungi Shannon index	Illumina	minimum-filtering	PCR35	design:land-use	0.0744813
Fungi Shannon index	Illumina	minimum-filtering	PCR35	land-use	0.303791
Fungi Shannon index	Illumina	minimum-filtering	PCR35	sequencing depth	0.0770934
Fungi Shannon index	Illumina	standard-filtering	PCR30	design	0.196867
Fungi Shannon index	Illumina	standard-filtering	PCR30	design:land-use	0.019775
Fungi Shannon index	Illumina	standard-filtering	PCR30	land-use	0.308857
Fungi Shannon index	Illumina	standard-filtering	PCR30	sequencing depth	0.00174794
Fungi Shannon index	Illumina	standard-filtering	PCR35	design	0.060418
Fungi Shannon index	Illumina	standard-filtering	PCR35	design:land-use	0.0806248
Fungi Shannon index	Illumina	standard-filtering	PCR35	land-use	0.307164
Fungi Shannon index	Illumina	standard-filtering	PCR35	sequencing depth	0.0803531
Fungi Shannon index	ONT-PRONAME	ASV	PCR30	design	0.0849755
Fungi Shannon index	ONT-PRONAME	ASV	PCR30	design:land-use	0.0272161
Fungi Shannon index	ONT-PRONAME	ASV	PCR30	land-use	0.261791
Fungi Shannon index	ONT-PRONAME	ASV	PCR30	sequencing depth	0.24773
Fungi Shannon index	ONT-PRONAME	ASV	PCR35	design	0.0784701
Fungi Shannon index	ONT-PRONAME	ASV	PCR35	design:land-use	0.0527169
Fungi Shannon index	ONT-PRONAME	ASV	PCR35	land-use	0.148701
Fungi Shannon index	ONT-PRONAME	ASV	PCR35	sequencing depth	0.00313595
Fungi Shannon index	ONT-PRONAME	hybrid	PCR30	design	0.0957763
Fungi Shannon index	ONT-PRONAME	hybrid	PCR30	design:land-use	0.0256489
Fungi Shannon index	ONT-PRONAME	hybrid	PCR30	land-use	0.361049
Fungi Shannon index	ONT-PRONAME	hybrid	PCR30	sequencing depth	0.141738
Fungi Shannon index	ONT-PRONAME	hybrid	PCR35	design	0.0784421
Fungi Shannon index	ONT-PRONAME	hybrid	PCR35	design:land-use	0.0551073
Fungi Shannon index	ONT-PRONAME	hybrid	PCR35	land-use	0.159656
Fungi Shannon index	ONT-PRONAME	hybrid	PCR35	sequencing depth	9.9447e-05
Fungi Shannon index	ONT-Minovar	ASV	PCR30	design	0.11267
Fungi Shannon index	ONT-Minovar	ASV	PCR30	design:land-use	0.0170893
Fungi Shannon index	ONT-Minovar	ASV	PCR30	land-use	0.225327
Fungi Shannon index	ONT-Minovar	ASV	PCR30	sequencing depth	0.234823
Fungi Shannon index	ONT-Minovar	ASV	PCR35	design	0.0635131
Fungi Shannon index	ONT-Minovar	ASV	PCR35	design:land-use	0.0480949
Fungi Shannon index	ONT-Minovar	ASV	PCR35	land-use	0.155576
Fungi Shannon index	ONT-Minovar	ASV	PCR35	sequencing depth	0.00170971
Fungi Shannon index	ONT-Minovar	hybrid	PCR30	design	0.13804
Fungi Shannon index	ONT-Minovar	hybrid	PCR30	design:land-use	0.0195624
Fungi Shannon index	ONT-Minovar	hybrid	PCR30	land-use	0.220316
Fungi Shannon index	ONT-Minovar	hybrid	PCR30	sequencing depth	0.191181
Fungi Shannon index	ONT-Minovar	hybrid	PCR35	design	0.0872218
Fungi Shannon index	ONT-Minovar	hybrid	PCR35	design:land-use	0.0482921
Fungi Shannon index	ONT-Minovar	hybrid	PCR35	land-use	0.126481
Fungi Shannon index	ONT-Minovar	hybrid	PCR35	sequencing depth	0.00372588
Eukaryote OTU richness	PacBio	ASV	PCR30	design	0.124068
Eukaryote OTU richness	PacBio	ASV	PCR30	design:land-use	0.0165268
Eukaryote OTU richness	PacBio	ASV	PCR30	land-use	0.0915766
Eukaryote OTU richness	PacBio	ASV	PCR35	design	0.100932
Eukaryote OTU richness	PacBio	ASV	PCR35	design:land-use	0.0945436
Eukaryote OTU richness	PacBio	ASV	PCR35	land-use	0.0301458
Eukaryote OTU richness	PacBio	hybrid	PCR30	design	0.101493
Eukaryote OTU richness	PacBio	hybrid	PCR30	design:land-use	0.0219634
Eukaryote OTU richness	PacBio	hybrid	PCR30	land-use	0.0850612
Eukaryote OTU richness	PacBio	hybrid	PCR35	design	0.105106
Eukaryote OTU richness	PacBio	hybrid	PCR35	design:land-use	0.0854702
Eukaryote OTU richness	PacBio	hybrid	PCR35	land-use	0.0358681
Eukaryote OTU richness	PacBio	minimum-filtering	PCR30	design	0.218096
Eukaryote OTU richness	PacBio	minimum-filtering	PCR30	design:land-use	0.0237985
Eukaryote OTU richness	PacBio	minimum-filtering	PCR30	land-use	0.169564
Eukaryote OTU richness	PacBio	minimum-filtering	PCR35	design	0.212641
Eukaryote OTU richness	PacBio	minimum-filtering	PCR35	design:land-use	0.0323204
Eukaryote OTU richness	PacBio	minimum-filtering	PCR35	land-use	0.162774
Eukaryote OTU richness	PacBio	standard-filtering	PCR30	design	0.225982
Eukaryote OTU richness	PacBio	standard-filtering	PCR30	design:land-use	0.0282165
Eukaryote OTU richness	PacBio	standard-filtering	PCR30	land-use	0.161234
Eukaryote OTU richness	PacBio	standard-filtering	PCR35	design	0.205649
Eukaryote OTU richness	PacBio	standard-filtering	PCR35	design:land-use	0.0342825
Eukaryote OTU richness	PacBio	standard-filtering	PCR35	land-use	0.161098
Eukaryote OTU richness	Illumina	ASV	PCR30	design	0.283162
Eukaryote OTU richness	Illumina	ASV	PCR30	design:land-use	0.0263193
Eukaryote OTU richness	Illumina	ASV	PCR30	land-use	0.159171
Eukaryote OTU richness	Illumina	ASV	PCR35	design	0.315705
Eukaryote OTU richness	Illumina	ASV	PCR35	design:land-use	0.0613514
Eukaryote OTU richness	Illumina	ASV	PCR35	land-use	0.155372
Eukaryote OTU richness	Illumina	hybrid	PCR30	design	0.265664
Eukaryote OTU richness	Illumina	hybrid	PCR30	design:land-use	0.0350179
Eukaryote OTU richness	Illumina	hybrid	PCR30	land-use	0.142414
Eukaryote OTU richness	Illumina	hybrid	PCR35	design	0.316307
Eukaryote OTU richness	Illumina	hybrid	PCR35	design:land-use	0.0578836
Eukaryote OTU richness	Illumina	hybrid	PCR35	land-use	0.11896
Eukaryote OTU richness	Illumina	minimum-filtering	PCR30	design	0.344156
Eukaryote OTU richness	Illumina	minimum-filtering	PCR30	design:land-use	0.0123749
Eukaryote OTU richness	Illumina	minimum-filtering	PCR30	land-use	0.0815423
Eukaryote OTU richness	Illumina	minimum-filtering	PCR35	design	0.438767
Eukaryote OTU richness	Illumina	minimum-filtering	PCR35	design:land-use	0.0303706
Eukaryote OTU richness	Illumina	minimum-filtering	PCR35	land-use	0.111113
Eukaryote OTU richness	Illumina	standard-filtering	PCR30	design	0.356298
Eukaryote OTU richness	Illumina	standard-filtering	PCR30	design:land-use	0.013387
Eukaryote OTU richness	Illumina	standard-filtering	PCR30	land-use	0.0823487
Eukaryote OTU richness	Illumina	standard-filtering	PCR35	design	0.454864
Eukaryote OTU richness	Illumina	standard-filtering	PCR35	design:land-use	0.0364019
Eukaryote OTU richness	Illumina	standard-filtering	PCR35	land-use	0.104586
Eukaryote OTU richness	ONT-PRONAME	ASV	PCR30	design	0.0123746
Eukaryote OTU richness	ONT-PRONAME	ASV	PCR30	design:land-use	0.127582
Eukaryote OTU richness	ONT-PRONAME	ASV	PCR30	land-use	0.0709879
Eukaryote OTU richness	ONT-PRONAME	ASV	PCR35	design	0.166879
Eukaryote OTU richness	ONT-PRONAME	ASV	PCR35	design:land-use	0.130861
Eukaryote OTU richness	ONT-PRONAME	ASV	PCR35	land-use	0.0445571
Eukaryote OTU richness	ONT-PRONAME	hybrid	PCR30	design	0.0247783
Eukaryote OTU richness	ONT-PRONAME	hybrid	PCR30	design:land-use	0.0412296
Eukaryote OTU richness	ONT-PRONAME	hybrid	PCR30	land-use	0.0582595
Eukaryote OTU richness	ONT-PRONAME	hybrid	PCR35	design	0.127085
Eukaryote OTU richness	ONT-PRONAME	hybrid	PCR35	design:land-use	0.0753407
Eukaryote OTU richness	ONT-PRONAME	hybrid	PCR35	land-use	0.045122
Eukaryote OTU richness	ONT-Minovar	ASV	PCR30	design	0.0845186
Eukaryote OTU richness	ONT-Minovar	ASV	PCR30	design:land-use	0.0415428
Eukaryote OTU richness	ONT-Minovar	ASV	PCR30	land-use	0.0193895
Eukaryote OTU richness	ONT-Minovar	ASV	PCR35	design	0.0923655
Eukaryote OTU richness	ONT-Minovar	ASV	PCR35	design:land-use	0.0682468
Eukaryote OTU richness	ONT-Minovar	ASV	PCR35	land-use	0.0298602
Eukaryote OTU richness	ONT-Minovar	hybrid	PCR30	design	0.0796445
Eukaryote OTU richness	ONT-Minovar	hybrid	PCR30	design:land-use	0.0264147
Eukaryote OTU richness	ONT-Minovar	hybrid	PCR30	land-use	0.0165145
Eukaryote OTU richness	ONT-Minovar	hybrid	PCR35	design	0.097778
Eukaryote OTU richness	ONT-Minovar	hybrid	PCR35	design:land-use	0.0502757
Eukaryote OTU richness	ONT-Minovar	hybrid	PCR35	land-use	0.0325819
Eukaryote genus richness	PacBio	ASV	PCR30	design	0.126077
Eukaryote genus richness	PacBio	ASV	PCR30	design:land-use	0.0458111
Eukaryote genus richness	PacBio	ASV	PCR30	land-use	0.0765403
Eukaryote genus richness	PacBio	ASV	PCR35	design	0.0876998
Eukaryote genus richness	PacBio	ASV	PCR35	design:land-use	0.10785
Eukaryote genus richness	PacBio	ASV	PCR35	land-use	0.0323863
Eukaryote genus richness	PacBio	hybrid	PCR30	design	0.124034
Eukaryote genus richness	PacBio	hybrid	PCR30	design:land-use	0.0460317
Eukaryote genus richness	PacBio	hybrid	PCR30	land-use	0.0808519
Eukaryote genus richness	PacBio	hybrid	PCR35	design	0.0881908
Eukaryote genus richness	PacBio	hybrid	PCR35	design:land-use	0.106022
Eukaryote genus richness	PacBio	hybrid	PCR35	land-use	0.0343081
Eukaryote genus richness	PacBio	minimum-filtering	PCR30	design	0.194643
Eukaryote genus richness	PacBio	minimum-filtering	PCR30	design:land-use	0.0319983
Eukaryote genus richness	PacBio	minimum-filtering	PCR30	land-use	0.28486
Eukaryote genus richness	PacBio	minimum-filtering	PCR35	design	0.296491
Eukaryote genus richness	PacBio	minimum-filtering	PCR35	design:land-use	0.0190247
Eukaryote genus richness	PacBio	minimum-filtering	PCR35	land-use	0.240776
Eukaryote genus richness	PacBio	standard-filtering	PCR30	design	0.201971
Eukaryote genus richness	PacBio	standard-filtering	PCR30	design:land-use	0.0323912
Eukaryote genus richness	PacBio	standard-filtering	PCR30	land-use	0.291326
Eukaryote genus richness	PacBio	standard-filtering	PCR35	design	0.286537
Eukaryote genus richness	PacBio	standard-filtering	PCR35	design:land-use	0.0176037
Eukaryote genus richness	PacBio	standard-filtering	PCR35	land-use	0.252225
Eukaryote genus richness	Illumina	ASV	PCR30	design	0.273234
Eukaryote genus richness	Illumina	ASV	PCR30	design:land-use	0.075413
Eukaryote genus richness	Illumina	ASV	PCR30	land-use	0.0380266
Eukaryote genus richness	Illumina	ASV	PCR35	design	0.300494
Eukaryote genus richness	Illumina	ASV	PCR35	design:land-use	0.0651936
Eukaryote genus richness	Illumina	ASV	PCR35	land-use	0.0893513
Eukaryote genus richness	Illumina	hybrid	PCR30	design	0.270453
Eukaryote genus richness	Illumina	hybrid	PCR30	design:land-use	0.0808522
Eukaryote genus richness	Illumina	hybrid	PCR30	land-use	0.0466485
Eukaryote genus richness	Illumina	hybrid	PCR35	design	0.320892
Eukaryote genus richness	Illumina	hybrid	PCR35	design:land-use	0.068681
Eukaryote genus richness	Illumina	hybrid	PCR35	land-use	0.0788393
Eukaryote genus richness	Illumina	minimum-filtering	PCR30	design	0.233084
Eukaryote genus richness	Illumina	minimum-filtering	PCR30	design:land-use	0.0680567
Eukaryote genus richness	Illumina	minimum-filtering	PCR30	land-use	0.0411081
Eukaryote genus richness	Illumina	minimum-filtering	PCR35	design	0.472207
Eukaryote genus richness	Illumina	minimum-filtering	PCR35	design:land-use	0.0153891
Eukaryote genus richness	Illumina	minimum-filtering	PCR35	land-use	0.0527516
Eukaryote genus richness	Illumina	standard-filtering	PCR30	design	0.243536
Eukaryote genus richness	Illumina	standard-filtering	PCR30	design:land-use	0.0648296
Eukaryote genus richness	Illumina	standard-filtering	PCR30	land-use	0.0431967
Eukaryote genus richness	Illumina	standard-filtering	PCR35	design	0.486121
Eukaryote genus richness	Illumina	standard-filtering	PCR35	design:land-use	0.0176034
Eukaryote genus richness	Illumina	standard-filtering	PCR35	land-use	0.0564565
Eukaryote genus richness	ONT-PRONAME	ASV	PCR30	design	0.021879
Eukaryote genus richness	ONT-PRONAME	ASV	PCR30	design:land-use	0.0511928
Eukaryote genus richness	ONT-PRONAME	ASV	PCR30	land-use	0.0387367
Eukaryote genus richness	ONT-PRONAME	ASV	PCR35	design	0.114632
Eukaryote genus richness	ONT-PRONAME	ASV	PCR35	design:land-use	0.118144
Eukaryote genus richness	ONT-PRONAME	ASV	PCR35	land-use	0.0131475
Eukaryote genus richness	ONT-PRONAME	hybrid	PCR30	design	0.0292204
Eukaryote genus richness	ONT-PRONAME	hybrid	PCR30	design:land-use	0.0494422
Eukaryote genus richness	ONT-PRONAME	hybrid	PCR30	land-use	0.0332277
Eukaryote genus richness	ONT-PRONAME	hybrid	PCR35	design	0.0952475
Eukaryote genus richness	ONT-PRONAME	hybrid	PCR35	design:land-use	0.108693
Eukaryote genus richness	ONT-PRONAME	hybrid	PCR35	land-use	0.0102979
Eukaryote genus richness	ONT-Minovar	ASV	PCR30	design	0.0788157
Eukaryote genus richness	ONT-Minovar	ASV	PCR30	design:land-use	0.0526831
Eukaryote genus richness	ONT-Minovar	ASV	PCR30	land-use	0.00790613
Eukaryote genus richness	ONT-Minovar	ASV	PCR35	design	0.0622655
Eukaryote genus richness	ONT-Minovar	ASV	PCR35	design:land-use	0.0944836
Eukaryote genus richness	ONT-Minovar	ASV	PCR35	land-use	0.00357967
Eukaryote genus richness	ONT-Minovar	hybrid	PCR30	design	0.0692309
Eukaryote genus richness	ONT-Minovar	hybrid	PCR30	design:land-use	0.047125
Eukaryote genus richness	ONT-Minovar	hybrid	PCR30	land-use	0.0116666
Eukaryote genus richness	ONT-Minovar	hybrid	PCR35	design	0.0565405
Eukaryote genus richness	ONT-Minovar	hybrid	PCR35	design:land-use	0.0883296
Eukaryote genus richness	ONT-Minovar	hybrid	PCR35	land-use	0.00521728
